# PRDM6 promotes medulloblastoma by repressing chromatin accessibility and altering gene expression

**DOI:** 10.1101/2023.08.29.555389

**Authors:** Christin Schmidt, Sarah Cohen, Brian L. Gudenas, Sarah Husain, Annika Carlson, Samantha Westelman, Linyu Wang, Joanna J. Phillips, Paul A. Northcott, William A. Weiss, Bjoern Schwer

**Affiliations:** Department of Neurological Surgery, University of California San Francisco, San Francisco, CA, USA; Department of Cellular and Molecular Pharmacology, University of California, San Francisco, San Francisco, CA, USA; Eli and Edythe Broad Center of Regeneration Medicine and Stem Cell Research, University of California, San Francisco, San Francisco, CA, USA; Weill Institute for Neuroscience, University of California, San Francisco, San Francisco, CA, USA; Helen Diller Family Comprehensive Cancer Center, University of California, San Francisco, San Francisco, CA, USA; Bakar Aging Research Institute, University of California, San Francisco, San Francisco, CA, USA; Kavli Institute for Fundamental Neuroscience, University of California, San Francisco, San Francisco, CA, USA; Division of Brain Tumor Research, Department of Developmental Neurobiology, St. Jude Children’s Research Hospital, Memphis, TN, USA; Department of Neurology, University of California San Francisco, San Francisco, CA, USA; UCSF Tumor SPORE Biorepository, University of California, San Francisco, San Francisco, CA, USA

## Abstract

*SNCAIP* duplication may promote Group 4 medulloblastoma *via* induction of PRDM6, a poorly characterized member of the *PRDF1 and RIZ1 homology domain-containing* (PRDM) family of transcription factors. Here, we investigated the function of PRDM6 in human hindbrain neuroepithelial stem cells and tested PRDM6 as a driver of Group 4 medulloblastoma. We report that human PRDM6 localizes predominantly to the nucleus, where it causes widespread repression of chromatin accessibility and complex alterations of gene expression patterns. Genome-wide mapping of PRDM6 binding reveals that PRDM6 binds to chromatin regions marked by histone H3 lysine 27 trimethylation that are located within, or proximal to, genes. Moreover, we show that PRDM6 expression in neuroepithelial stem cells promotes medulloblastoma. Surprisingly, medulloblastomas derived from PRDM6-expressing neuroepithelial stem cells match human Group 3, but not Group 4, medulloblastoma. We conclude that PRDM6 expression has oncogenic potential but is insufficient to drive Group 4 medulloblastoma from neuroepithelial stem cells. We propose that both PRDM6 and additional factors, such as specific cell-of-origin features, are required for Group 4 medulloblastoma. Given the lack of PRDM6 expression in normal tissues and its oncogenic potential shown here, we suggest that PRDM6 inhibition may have therapeutic value in PRDM6-expressing medulloblastomas.
