## Supplementary material for "PRDM6 promotes medulloblastoma by repressing chromatin accessibility and altering gene expression": Table S1

### Sheet: Table S1
P-value	ln(P)	Term	GO Tree	GO ID
4.178e-134	-307.12	intracellular	cellular component	GO:0005622
4.178e-134	-307.12	intracellular part	cellular component	GO:0044424
6.033e-134	-306.75	cytoplasm	cellular component	GO:0005737
4.62e-124	-283.99	cytoplasmic part	cellular component	GO:0044444
1.079e-111	-255.51	primitive_neuroectodermal_tumour-medulloblastoma	COSMIC cancer mutations	primitive_neuroectodermal_tumour-medulloblastoma
2.084e-110	-252.55	intracellular organelle	cellular component	GO:0043229
2.388e-109	-250.11	desmoplastic	COSMIC cancer mutations	desmoplastic
3.065e-109	-249.86	central_nervous_system-medulla-primitive_neuroectodermal_tumour-medulloblastoma	COSMIC cancer mutations	central_nervous_system-medulla-primitive_neuroectodermal_tumour-medulloblastoma
3.065e-109	-249.86	central_nervous_system-medulla-primitive_neuroectodermal_tumour-medulloblastoma-desmoplastic	COSMIC cancer mutations	central_nervous_system-medulla-primitive_neuroectodermal_tumour-medulloblastoma-desmoplastic
3.065e-109	-249.86	central_nervous_system-medulla-primitive_neuroectodermal_tumour-medulloblastoma-large_cell	COSMIC cancer mutations	central_nervous_system-medulla-primitive_neuroectodermal_tumour-medulloblastoma-large_cell
3.065e-109	-249.86	central_nervous_system-medulla-primitive_neuroectodermal_tumour-medulloblastoma-classic	COSMIC cancer mutations	central_nervous_system-medulla-primitive_neuroectodermal_tumour-medulloblastoma-classic
5.937e-109	-249.2	classic	COSMIC cancer mutations	classic
1.016e-108	-248.66	medulla	COSMIC cancer mutations	medulla
7.193e-108	-246.71	large_cell	COSMIC cancer mutations	large_cell
2.538e-105	-240.84	organelle	cellular component	GO:0043226
9.67e-99	-225.69	intracellular membrane-bounded organelle	cellular component	GO:0043231
1.262e-90	-207	membrane-bounded organelle	cellular component	GO:0043227
8.828e-90	-205.05	protein binding	molecular function	GO:0005515
4.534e-89	-203.42	cellular component organization or biogenesis	biological process	GO:0071840
1.1e-85	-195.62	cellular component organization	biological process	GO:0016043
