## Supplementary material for "PRDM6 promotes medulloblastoma by repressing chromatin accessibility and altering gene expression": Table S4

### Sheet: Table S4
Gene_ID	Gene_Name	Distance
ENSG00000172818	OVOL1	-1966
ENSG00000139209	SLC38A4	-1964
ENSG00000182199	SHMT2	-1958
ENSG00000125378	BMP4	-1953
ENSG00000184922	FMNL1	-1950
ENSG00000170476	MZB1	-1942
ENSG00000184937	WT1	-1869
ENSG00000141574	SECTM1	-1819
ENSG00000154473	BUB3	-1789
ENSG00000127585	FBXL16	-1787
ENSG00000140939	AC074143.1	-1756
ENSG00000186007	LEMD1	-1754
ENSG00000007372	PAX6	-1670
ENSG00000129467	ADCY4	-1668
ENSG00000204614	TRIM40	-1655
ENSG00000186897	C1QL4	-1653
ENSG00000159314	ARHGAP27	-1650
ENSG00000119866	BCL11A	-1646
ENSG00000131620	ANO1	-1599
ENSG00000224940	PRRT4	-1593
ENSG00000156150	ALX3	-1588
ENSG00000174292	TNK1	-1538
ENSG00000141738	GRB7	-1526
ENSG00000090534	THPO	-1526
ENSG00000011347	SYT7	-1524
ENSG00000119042	SATB2	-1512
ENSG00000080854	IGSF9B	-1511
ENSG00000204267	TAP2	-1470
ENSG00000138795	LEF1	-1414
ENSG00000134138	MEIS2	-1413
ENSG00000250264	AL669918.1	-1387
ENSG00000167881	SRP68	-1361
ENSG00000197110	IFNL3	-1359
ENSG00000163013	FBXO41	-1295
ENSG00000186075	ZPBP2	-1293
ENSG00000141582	CBX4	-1246
ENSG00000165905	LARGE2	-1236
ENSG00000144591	GMPPA	-1151
ENSG00000132026	RTBDN	-1146
ENSG00000151702	FLI1	-1116
ENSG00000183570	PCBP3	-1112
ENSG00000165655	ZNF503	-1074
ENSG00000132470	ITGB4	-1043
ENSG00000105997	HOXA3	-1023
ENSG00000187164	SHTN1	-1022
ENSG00000163623	NKX6-1	-995
ENSG00000132879	FBXO44	-991
ENSG00000105289	TJP3	-981
ENSG00000142611	PRDM16	-967
ENSG00000174332	GLIS1	-939
ENSG00000157881	PANK4	-843
ENSG00000158856	DMTN	-832
ENSG00000160255	ITGB2	-805
ENSG00000066735	KIF26A	-800
ENSG00000161905	ALOX15	-799
ENSG00000274209	ANTXRL	-794
ENSG00000168487	BMP1	-775
ENSG00000144579	CTDSP1	-725
ENSG00000162772	ATF3	-724
ENSG00000122592	HOXA7	-661
ENSG00000164778	EN2	-590
ENSG00000140873	ADAMTS18	-521
ENSG00000006047	YBX2	-492
ENSG00000106348	IMPDH1	-437
ENSG00000115289	PCGF1	-376
ENSG00000101230	ISM1	-304
ENSG00000171551	ECEL1	-302
ENSG00000198879	SFMBT2	-299
ENSG00000102878	HSF4	-290
ENSG00000140968	IRF8	-288
ENSG00000007516	BAIAP3	-261
ENSG00000181408	UTS2R	-239
ENSG00000141570	CBX8	-236
ENSG00000132481	AC087289.1	-212
ENSG00000121742	GJB6	-197
ENSG00000106565	TMEM176B	-184
ENSG00000186951	PPARA	-175
ENSG00000196132	MYT1	-158
ENSG00000111249	CUX2	-149
ENSG00000184545	DUSP8	-118
ENSG00000275700	AATF	-88
ENSG00000206113	CFAP99	-82
ENSG00000116213	WRAP73	-81
ENSG00000130720	FIBCD1	-79
ENSG00000174891	RSRC1	-68
ENSG00000111262	KCNA1	-62
ENSG00000205277	MUC12	-39
ENSG00000162069	BICDL2	-36
ENSG00000007237	AC005747.1	0
ENSG00000009950	MLXIPL	0
ENSG00000173673	HES3	0
ENSG00000111186	WNT5B	0
ENSG00000019186	CYP24A1	0
ENSG00000118898	PPL	0
ENSG00000259417	CTXND1	0
ENSG00000175985	PLEKHD1	0
ENSG00000156395	SORCS3	0
ENSG00000168004	PLAAT5	0
ENSG00000120949	TNFRSF8	0
ENSG00000198797	BRINP2	0
ENSG00000186212	SOWAHB	0
ENSG00000170419	VSTM2A	0
ENSG00000130427	EPO	0
ENSG00000171450	CDK5R2	0
ENSG00000060656	PTPRU	0
ENSG00000124205	EDN3	0
ENSG00000112379	ARFGEF3	0
ENSG00000121898	CPXM2	0
ENSG00000120057	SFRP5	0
ENSG00000153093	ACOXL	0
ENSG00000105643	ARRDC2	0
ENSG00000154930	ACSS1	0
ENSG00000165462	PHOX2A	0
ENSG00000161249	DMKN	0
ENSG00000072195	SPEG	0
ENSG00000145832	SLC25A48	0
ENSG00000188290	HES4	0
ENSG00000187608	ISG15	0
ENSG00000185046	ANKS1B	0
ENSG00000111012	CYP27B1	0
ENSG00000138028	CGREF1	0
ENSG00000154975	CA10	0
ENSG00000204291	COL15A1	0
ENSG00000008516	MMP25	0
ENSG00000173320	STOX2	0
ENSG00000186907	RTN4RL2	0
ENSG00000136842	TMOD1	0
ENSG00000139629	GALNT6	0
ENSG00000050438	SLC4A8	0
ENSG00000228672	PROB1	0
ENSG00000189127	ANKRD34B	0
ENSG00000165646	SLC18A2	0
ENSG00000125878	TCF15	0
ENSG00000182103	FAM181B	0
ENSG00000119411	BSPRY	0
ENSG00000010030	ETV7	0
ENSG00000116016	EPAS1	0
ENSG00000135480	KRT7	0
ENSG00000123243	ITIH5	0
ENSG00000054356	PTPRN	0
ENSG00000164326	CARTPT	0
ENSG00000172987	HPSE2	0
ENSG00000203618	GP1BB	0
ENSG00000124780	KCNK17	0
ENSG00000165731	RET	0
ENSG00000101098	RIMS4	0
ENSG00000036828	CASR	0
ENSG00000181790	ADGRB1	0
ENSG00000101188	NTSR1	0
ENSG00000169783	LINGO1	0
ENSG00000104888	SLC17A7	0
ENSG00000116096	SPR	0
ENSG00000105613	MAST1	0
ENSG00000174370	C11orf45	0
ENSG00000165553	NGB	0
ENSG00000179583	CIITA	0
ENSG00000203805	PLPP4	0
ENSG00000203710	CR1	0
ENSG00000187855	ASCL4	0
ENSG00000132359	RAP1GAP2	0
ENSG00000168993	CPLX1	0
ENSG00000141750	STAC2	0
ENSG00000183092	BEGAIN	0
ENSG00000148357	HMCN2	0
ENSG00000087495	PHACTR3	0
ENSG00000076864	RAP1GAP	0
ENSG00000158806	NPM2	0
ENSG00000185518	SV2B	0
ENSG00000104833	TUBB4A	0
ENSG00000155265	GOLGA7B	0
ENSG00000166033	HTRA1	0
ENSG00000104848	KCNA7	0
ENSG00000081923	ATP8B1	0
ENSG00000143786	CNIH3	0
ENSG00000156574	NODAL	0
ENSG00000121207	LRAT	0
ENSG00000163794	UCN	0
ENSG00000197747	S100A10	0
ENSG00000090539	CHRD	0
ENSG00000197406	DIO3	0
ENSG00000135144	DTX1	0
ENSG00000107742	SPOCK2	0
ENSG00000184792	OSBP2	0
ENSG00000167994	RAB3IL1	0
ENSG00000053747	LAMA3	0
ENSG00000185988	PLK5	0
ENSG00000204618	RNF39	0
ENSG00000107859	PITX3	0
ENSG00000138678	GPAT3	0
ENSG00000170745	KCNS3	0
ENSG00000105409	ATP1A3	0
ENSG00000100314	CABP7	0
ENSG00000203685	STUM	0
ENSG00000163814	CDCP1	0
ENSG00000224982	TMEM233	0
ENSG00000161509	GRIN2C	0
ENSG00000188505	NCCRP1	0
ENSG00000100095	SEZ6L	0
ENSG00000128918	ALDH1A2	0
ENSG00000140254	DUOXA1	0
ENSG00000137857	DUOX1	0
ENSG00000140090	SLC24A4	0
ENSG00000167281	RBFOX3	0
ENSG00000116396	KCNC4	0
ENSG00000136002	ARHGEF4	0
ENSG00000187479	C11orf96	0
ENSG00000138061	CYP1B1	0
ENSG00000271447	MMP28	0
ENSG00000161992	PRR35	0
ENSG00000185960	SHOX	0
ENSG00000180616	SSTR2	0
ENSG00000143590	EFNA3	0
ENSG00000196090	PTPRT	0
ENSG00000178209	PLEC	0
ENSG00000185269	NOTUM	0
ENSG00000119946	CNNM1	0
ENSG00000163235	TGFA	0
ENSG00000168743	NPNT	0
ENSG00000138785	INTS12	0
ENSG00000166501	PRKCB	0
ENSG00000133661	SFTPD	0
ENSG00000111490	TBC1D30	0
ENSG00000109625	CPZ	0
ENSG00000116218	NPHS2	0
ENSG00000183682	BMP8A	0
ENSG00000112164	GLP1R	0
ENSG00000186838	SELENOV	0
ENSG00000172005	MAL	0
ENSG00000087258	GNAO1	0
ENSG00000170615	SLC26A5	0
ENSG00000138135	CH25H	0
ENSG00000149243	KLHL35	0
ENSG00000100285	NEFH	0
ENSG00000037280	FLT4	0
ENSG00000159674	SPON2	0
ENSG00000163982	OTOP1	0
ENSG00000166979	EVA1C	0
ENSG00000134917	ADAMTS8	0
ENSG00000165985	C1QL3	0
ENSG00000272395	IFNL4	0
ENSG00000080644	CHRNA3	0
ENSG00000108846	ABCC3	0
ENSG00000163273	NPPC	0
ENSG00000165816	VWA2	0
ENSG00000116670	MAD2L2	0
ENSG00000162490	DRAXIN	0
ENSG00000197177	ADGRA1	0
ENSG00000170011	MYRIP	0
ENSG00000169031	COL4A3	0
ENSG00000081052	COL4A4	0
ENSG00000010438	PRSS3	0
ENSG00000266094	RASSF5	0
ENSG00000119283	TRIM67	0
ENSG00000182687	GALR2	0
ENSG00000186919	ZACN	0
ENSG00000138207	RBP4	0
ENSG00000013293	SLC7A14	0
ENSG00000006128	TAC1	0
ENSG00000111344	RASAL1	0
ENSG00000187416	LHFPL3	0
ENSG00000138675	FGF5	0
ENSG00000135116	HRK	0
ENSG00000188848	BEND4	0
ENSG00000172350	ABCG4	0
ENSG00000188910	GJB3	0
ENSG00000176884	GRIN1	0
ENSG00000106511	MEOX2	0
ENSG00000186994	KANK3	0
ENSG00000165105	RASEF	0
ENSG00000177301	KCNA2	0
ENSG00000196337	CGB7	0
ENSG00000124225	PMEPA1	0
ENSG00000205143	ARID3C	0
ENSG00000058866	DGKG	0
ENSG00000182870	GALNT9	0
ENSG00000204264	PSMB8	0
ENSG00000240065	PSMB9	0
ENSG00000182601	HS3ST4	0
ENSG00000183783	KCTD8	0
ENSG00000116014	KISS1R	0
ENSG00000233087	RAB6D	0
ENSG00000189337	KAZN	0
ENSG00000161653	NAGS	0
ENSG00000131096	PYY	0
ENSG00000108684	ASIC2	0
ENSG00000177511	ST8SIA3	0
ENSG00000167080	B4GALNT2	0
ENSG00000073861	TBX21	0
ENSG00000150051	MKX	0
ENSG00000183780	SLC35F3	0
ENSG00000158014	SLC30A2	0
ENSG00000135519	KCNH3	0
ENSG00000091137	SLC26A4	0
ENSG00000102755	FLT1	0
ENSG00000159733	ZFYVE28	0
ENSG00000168229	PTGDR	0
ENSG00000176956	LY6H	0
ENSG00000198216	CACNA1E	0
ENSG00000053108	FSTL4	0
ENSG00000062524	LTK	0
ENSG00000105122	RASAL3	0
ENSG00000113739	STC2	0
ENSG00000054938	CHRDL2	0
ENSG00000185436	IFNLR1	0
ENSG00000188859	FAM78B	0
ENSG00000123329	ARHGAP9	0
ENSG00000186642	PDE2A	0
ENSG00000205517	RGL3	0
ENSG00000110076	NRXN2	0
ENSG00000122254	HS3ST2	0
ENSG00000169129	AFAP1L2	0
ENSG00000177551	NHLH2	0
ENSG00000135750	KCNK1	0
ENSG00000091831	ESR1	0
ENSG00000132518	GUCY2D	0
ENSG00000178726	THBD	0
ENSG00000174145	NWD2	0
ENSG00000149295	DRD2	0
ENSG00000141655	TNFRSF11A	0
ENSG00000169242	EFNA1	0
ENSG00000143882	ATP6V1C2	0
ENSG00000124302	CHST8	0
ENSG00000169877	AHSP	0
ENSG00000168348	INSM2	0
ENSG00000164900	GBX1	0
ENSG00000164287	CDC20B	0
ENSG00000269190	FBXO17	0
ENSG00000100767	PAPLN	0
ENSG00000106113	CRHR2	0
ENSG00000110675	ELMOD1	0
ENSG00000087460	GNAS	0
ENSG00000141497	ZMYND15	0
ENSG00000161921	CXCL16	0
ENSG00000136931	NR5A1	0
ENSG00000122025	FLT3	0
ENSG00000189056	RELN	0
ENSG00000266265	KLF14	0
ENSG00000004848	ARX	0
ENSG00000198729	PPP1R14C	0
ENSG00000170893	TRH	0
ENSG00000120907	ADRA1A	0
ENSG00000123685	BATF3	0
ENSG00000168453	HR	0
ENSG00000215644	GCGR	0
ENSG00000286095	SPEGNB	0
ENSG00000158089	GALNT14	0
ENSG00000104435	STMN2	0
ENSG00000177181	RIMKLA	0
ENSG00000065609	SNAP91	0
ENSG00000128604	IRF5	0
ENSG00000172794	RAB37	0
ENSG00000220008	LINGO3	0
ENSG00000105989	WNT2	0
ENSG00000130751	NPAS1	0
ENSG00000148219	ASTN2	0
ENSG00000157087	ATP2B2	0
ENSG00000184156	KCNQ3	0
ENSG00000157782	CABP1	0
ENSG00000137809	ITGA11	0
ENSG00000100341	PNPLA5	0
ENSG00000184828	ZBTB7C	0
ENSG00000002933	TMEM176A	0
ENSG00000142319	SLC6A3	0
ENSG00000135406	PRPH	0
ENSG00000166573	GALR1	0
ENSG00000204516	MICB	0
ENSG00000116661	FBXO2	0
ENSG00000101187	SLCO4A1	0
ENSG00000125618	PAX8	0
ENSG00000185052	SLC24A3	0
ENSG00000221866	PLXNA4	0
ENSG00000171385	KCND3	0
ENSG00000164619	BMPER	0
ENSG00000101489	CELF4	0
ENSG00000065989	PDE4A	0
ENSG00000181885	CLDN7	0
ENSG00000186868	MAPT	0
ENSG00000140274	DUOXA2	0
ENSG00000140279	DUOX2	0
ENSG00000262655	SPON1	0
ENSG00000043591	ADRB1	0
ENSG00000110436	SLC1A2	0
ENSG00000155897	ADCY8	0
ENSG00000162344	FGF19	0
ENSG00000128274	A4GALT	0
ENSG00000012779	ALOX5	0
ENSG00000186895	FGF3	0
ENSG00000165973	NELL1	0
ENSG00000180660	MAB21L1	0
ENSG00000172915	NBEA	0
ENSG00000116254	CHD5	0
ENSG00000158748	HTR6	0
ENSG00000127824	TUBA4A	0
ENSG00000243910	TUBA4B	0
ENSG00000075388	FGF4	0
ENSG00000178171	AMER3	0
ENSG00000088538	DOCK3	0
ENSG00000215218	UBE2QL1	0
ENSG00000205795	CYS1	0
ENSG00000161405	IKZF3	0
ENSG00000074527	NTN4	0
ENSG00000065320	NTN1	0
ENSG00000159842	ABR	0
ENSG00000159248	GJD2	0
ENSG00000233608	TWIST2	0
ENSG00000058335	RASGRF1	0
ENSG00000103034	NDRG4	0
ENSG00000261787	TCF24	0
ENSG00000130294	KIF1A	0
ENSG00000103546	SLC6A2	0
ENSG00000157890	MEGF11	0
ENSG00000132692	BCAN	0
ENSG00000197822	OCLN	0
ENSG00000147862	NFIB	0
ENSG00000154237	LRRK1	0
ENSG00000105664	COMP	0
ENSG00000105642	KCNN1	0
ENSG00000166923	GREM1	0
ENSG00000184012	TMPRSS2	0
ENSG00000162494	LRRC38	0
ENSG00000198535	C2CD4A	0
ENSG00000187773	DIPK1C	0
ENSG00000183733	FIGLA	0
ENSG00000151812	SLC35F4	0
ENSG00000163817	SLC6A20	0
ENSG00000146054	TRIM7	0
ENSG00000146216	TTBK1	0
ENSG00000187957	DNER	0
ENSG00000115616	SLC9A2	0
ENSG00000122733	PHF24	0
ENSG00000064300	NGFR	0
ENSG00000023171	GRAMD1B	0
ENSG00000121743	GJA3	0
ENSG00000248767	AC187653.1	0
ENSG00000020181	ADGRA2	0
ENSG00000166145	SPINT1	0
ENSG00000214336	FOXI3	0
ENSG00000183734	ASCL2	0
ENSG00000006071	ABCC8	0
ENSG00000119614	VSX2	0
ENSG00000196639	HRH1	0
ENSG00000158055	GRHL3	0
ENSG00000129993	CBFA2T3	0
ENSG00000108924	HLF	0
ENSG00000088836	SLC4A11	0
ENSG00000167103	PIP5KL1	0
ENSG00000167034	NKX3-1	0
ENSG00000157111	TMEM171	0
ENSG00000168546	GFRA2	0
ENSG00000168621	GDNF	0
ENSG00000167178	ISLR2	0
ENSG00000174514	MFSD4A	0
ENSG00000089327	FXYD5	0
ENSG00000186766	FOXI2	0
ENSG00000281406	BLACAT1	0
ENSG00000053918	KCNQ1	0
ENSG00000177108	ZDHHC22	0
ENSG00000178860	MSC	0
ENSG00000179528	LBX2	0
ENSG00000135111	TBX3	0
ENSG00000054179	ENTPD2	0
ENSG00000203782	LOR	0
ENSG00000154342	WNT3A	0
ENSG00000156113	KCNMA1	0
ENSG00000182759	MAFA	0
ENSG00000176532	PRR15	0
ENSG00000171056	SOX7	0
ENSG00000163083	INHBB	0
ENSG00000116985	BMP8B	0
ENSG00000205927	OLIG2	0
ENSG00000204610	TRIM15	0
ENSG00000167306	MYO5B	0
ENSG00000132975	GPR12	0
ENSG00000173068	BNC2	0
ENSG00000112297	CRYBG1	0
ENSG00000197106	SLC6A17	0
ENSG00000029534	ANK1	0
ENSG00000198010	DLGAP2	0
ENSG00000183421	RIPK4	0
ENSG00000131015	ULBP2	0
ENSG00000153157	SYCP2L	0
ENSG00000124827	GCM2	0
ENSG00000131094	C1QL1	0
ENSG00000143632	ACTA1	0
ENSG00000184254	ALDH1A3	0
ENSG00000144560	VGLL4	0
ENSG00000181291	TMEM132E	0
ENSG00000273604	EPOP	0
ENSG00000178718	RPP25	0
ENSG00000136750	GAD2	0
ENSG00000152315	KCNK13	0
ENSG00000137727	ARHGAP20	0
ENSG00000183114	FAM43B	0
ENSG00000117154	IGSF21	0
ENSG00000159231	CBR3	0
ENSG00000178343	SHISA3	0
ENSG00000066382	MPPED2	0
ENSG00000116544	DLGAP3	0
ENSG00000175352	NRIP3	0
ENSG00000074211	PPP2R2C	0
ENSG00000158473	CD1D	0
ENSG00000110680	CALCA	0
ENSG00000187583	PLEKHN1	0
ENSG00000104044	OCA2	0
ENSG00000234965	SHISA8	0
ENSG00000148826	NKX6-2	0
ENSG00000185610	DBX2	0
ENSG00000229544	NKX1-2	0
ENSG00000003137	CYP26B1	0
ENSG00000163873	GRIK3	0
ENSG00000110090	CPT1A	0
ENSG00000128917	DLL4	0
ENSG00000188133	TMEM215	0
ENSG00000187902	SHISA7	0
ENSG00000113389	NPR3	0
ENSG00000163501	IHH	0
ENSG00000188452	CERKL	0
ENSG00000197461	PDGFA	0
ENSG00000137265	IRF4	0
ENSG00000070886	EPHA8	0
ENSG00000066248	NGEF	0
ENSG00000070748	CHAT	0
ENSG00000187714	SLC18A3	0
ENSG00000144229	THSD7B	0
ENSG00000154783	FGD5	0
ENSG00000172716	SLFN11	0
ENSG00000070159	PTPN3	0
ENSG00000136826	KLF4	0
ENSG00000177464	GPR4	0
ENSG00000125741	OPA3	0
ENSG00000116819	TFAP2E	0
ENSG00000096696	DSP	0
ENSG00000166105	GLB1L3	0
ENSG00000197921	HES5	0
ENSG00000156466	GDF6	0
ENSG00000160838	LRRC71	0
ENSG00000079102	RUNX1T1	0
ENSG00000172782	AC087651.1	0
ENSG00000117707	PROX1	0
ENSG00000171246	NPTX1	0
ENSG00000104413	ESRP1	0
ENSG00000101336	HCK	0
ENSG00000178401	DNAJC22	0
ENSG00000122584	NXPH1	0
ENSG00000070182	SPTB	0
ENSG00000143340	FAM163A	0
ENSG00000125533	BHLHE23	0
ENSG00000169840	GSX1	0
ENSG00000187634	SAMD11	0
ENSG00000153898	MCOLN2	0
ENSG00000162643	WDR63	0
ENSG00000055732	MCOLN3	0
ENSG00000164458	TBXT	0
ENSG00000168824	NSG1	0
ENSG00000154134	ROBO3	0
ENSG00000198719	DLL1	0
ENSG00000112584	FAM120B	0
ENSG00000162599	NFIA	0
ENSG00000169594	BNC1	0
ENSG00000198400	NTRK1	0
ENSG00000027644	INSRR	0
ENSG00000185652	NTF3	0
ENSG00000082175	PGR	0
ENSG00000128683	GAD1	0
ENSG00000005020	SKAP2	0
ENSG00000110148	CCKBR	0
ENSG00000157445	CACNA2D3	0
ENSG00000169181	GSG1L	0
ENSG00000078900	TP73	0
ENSG00000088881	EBF4	0
ENSG00000085741	WNT11	0
ENSG00000275410	HNF1B	0
ENSG00000188064	WNT7B	0
ENSG00000196482	ESRRG	0
ENSG00000277363	SRCIN1	0
ENSG00000180318	ALX1	0
ENSG00000234745	HLA-B	0
ENSG00000272636	DOC2B	0
ENSG00000180448	AC004151.1	0
ENSG00000235608	NKX1-1	0
ENSG00000146005	PSD2	0
ENSG00000183578	TNFAIP8L3	0
ENSG00000129465	RIPK3	0
ENSG00000144119	C1QL2	0
ENSG00000152804	HHEX	0
ENSG00000159216	RUNX1	0
ENSG00000164379	FOXQ1	0
ENSG00000214513	NOTO	0
ENSG00000115596	WNT6	0
ENSG00000101638	ST8SIA5	0
ENSG00000107831	FGF8	0
ENSG00000158458	NRG2	0
ENSG00000187135	VSTM2B	0
ENSG00000131196	NFATC1	0
ENSG00000119715	ESRRB	0
ENSG00000156675	RAB11FIP1	0
ENSG00000064195	DLX3	0
ENSG00000173253	DMRT2	0
ENSG00000065717	TLE2	0
ENSG00000120088	CRHR1	0
ENSG00000134853	PDGFRA	0
ENSG00000136327	NKX2-8	0
ENSG00000134443	GRP	0
ENSG00000057657	PRDM1	0
ENSG00000141433	ADCYAP1	0
ENSG00000070601	FRMPD1	0
ENSG00000095713	CRTAC1	0
ENSG00000162040	HS3ST6	0
ENSG00000168394	TAP1	0
ENSG00000080845	DLGAP4	0
ENSG00000154118	JPH3	0
ENSG00000169900	PYDC1	0
ENSG00000177238	TRIM72	0
ENSG00000182771	GRID1	0
ENSG00000118526	TCF21	0
ENSG00000116132	PRRX1	0
ENSG00000162545	CAMK2N1	0
ENSG00000105376	ICAM5	0
ENSG00000105371	ICAM4	0
ENSG00000188779	SKOR1	0
ENSG00000180739	S1PR5	0
ENSG00000145198	VWA5B2	0
ENSG00000219435	CATSPERZ	0
ENSG00000182450	KCNK4	0
ENSG00000136928	GABBR2	0
ENSG00000168481	LGI3	0
ENSG00000168484	SFTPC	0
ENSG00000076928	ARHGEF1	0
ENSG00000268041	AC010616.1	0
ENSG00000214575	CPEB1	0
ENSG00000171794	UTF1	0
ENSG00000151650	VENTX	0
ENSG00000054598	FOXC1	0
ENSG00000172238	ATOH1	0
ENSG00000188778	ADRB3	0
ENSG00000285880	AC144573.1	0
ENSG00000115297	TLX2	0
ENSG00000143858	SYT2	0
ENSG00000215045	GRID2IP	0
ENSG00000100987	VSX1	0
ENSG00000171956	FOXB1	0
ENSG00000168779	SHOX2	0
ENSG00000077327	SPAG6	0
ENSG00000135625	EGR4	0
ENSG00000196358	NTNG2	0
ENSG00000185129	PURA	0
ENSG00000066230	SLC9A3	0
ENSG00000117602	RCAN3	0
ENSG00000105696	AC003112.1	0
ENSG00000006016	CRLF1	0
ENSG00000162676	GFI1	0
ENSG00000139445	FOXN4	0
ENSG00000162761	LMX1A	0
ENSG00000175894	TSPEAR	0
ENSG00000125869	LAMP5	0
ENSG00000166862	CACNG2	0
ENSG00000113763	UNC5A	0
ENSG00000121297	TSHZ3	0
ENSG00000020633	RUNX3	0
ENSG00000163064	EN1	0
ENSG00000166897	ELFN2	0
ENSG00000162367	TAL1	0
ENSG00000173404	INSM1	0
ENSG00000203883	SOX18	0
ENSG00000196421	C20orf204	0
ENSG00000162624	LHX8	0
ENSG00000116833	NR5A2	0
ENSG00000204335	SP5	0
ENSG00000153234	NR4A2	0
ENSG00000137825	ITPKA	0
ENSG00000176678	FOXL1	0
ENSG00000176692	FOXC2	0
ENSG00000184709	LRRC26	0
ENSG00000130711	PRDM12	0
ENSG00000180828	BHLHE22	0
ENSG00000101438	SLC32A1	0
ENSG00000069812	HES2	0
ENSG00000187017	ESPN	0
ENSG00000182379	NXPH4	0
ENSG00000149654	CDH22	0
ENSG00000085276	MECOM	0
ENSG00000158815	FGF17	0
ENSG00000109132	PHOX2B	0
ENSG00000170162	VGLL2	0
ENSG00000124785	NRN1	0
ENSG00000136535	TBR1	0
ENSG00000165606	DRGX	0
ENSG00000135547	HEY2	0
ENSG00000109851	DBX1	0
ENSG00000143867	OSR1	0
ENSG00000125813	PAX1	0
ENSG00000125850	OVOL2	0
ENSG00000159556	ISL2	0
ENSG00000125816	NKX2-4	0
ENSG00000184302	SIX6	0
ENSG00000179008	C14orf39	0
ENSG00000043039	BARX2	0
ENSG00000169218	RSPO1	0
ENSG00000165970	SLC6A5	0
ENSG00000107187	LHX3	0
ENSG00000129152	MYOD1	0
ENSG00000133937	GSC	0
ENSG00000147889	CDKN2A	0
ENSG00000102924	CBLN1	0
ENSG00000113430	IRX4	0
ENSG00000177098	SCN4B	0
ENSG00000189120	SP6	0
ENSG00000074317	SNCB	0
ENSG00000175766	EIF4E1B	0
ENSG00000204612	FOXB2	0
ENSG00000086506	HBQ1	0
ENSG00000188536	HBA2	0
ENSG00000206172	HBA1	0
ENSG00000206177	HBM	0
ENSG00000168539	CHRM1	0
ENSG00000168875	SOX14	0
ENSG00000182938	OTOP3	0
ENSG00000183034	OTOP2	0
ENSG00000182040	USH1G	0
ENSG00000121068	TBX2	0
ENSG00000121075	TBX4	0
ENSG00000167244	IGF2	0
ENSG00000284779	AC132217.2	0
ENSG00000115194	SLC30A3	0
ENSG00000163793	DNAJC5G	0
ENSG00000164690	SHH	0
ENSG00000141905	NFIC	0
ENSG00000164532	TBX20	0
ENSG00000123080	CDKN2C	0
ENSG00000184058	TBX1	0
ENSG00000087510	TFAP2C	0
ENSG00000125492	BARHL1	0
ENSG00000285283	AL035078.4	0
ENSG00000221818	EBF2	0
ENSG00000183873	SCN5A	0
ENSG00000206262	FOXL2NB	0
ENSG00000183770	FOXL2	0
ENSG00000064218	DMRT3	0
ENSG00000164920	OSR2	0
ENSG00000104375	STK3	0
ENSG00000178403	NEUROG2	0
ENSG00000205045	SLFN12L	0
ENSG00000152784	PRDM8	0
ENSG00000204103	MAFB	0
ENSG00000188909	BSX	0
ENSG00000095596	CYP26A1	0
ENSG00000187553	CYP26C1	0
ENSG00000108001	EBF3	0
ENSG00000130700	GATA5	0
ENSG00000121454	LHX4	0
ENSG00000061455	PRDM6	0
ENSG00000111981	ULBP1	0
ENSG00000121900	TMEM54	0
ENSG00000121905	HPCA	0
ENSG00000168267	PTF1A	0
ENSG00000162992	NEUROD1	0
ENSG00000143869	GDF7	0
ENSG00000152669	CCNO	0
ENSG00000234602	MCIDAS	0
ENSG00000172986	GXYLT2	0
ENSG00000135722	FBXL8	0
ENSG00000102871	TRADD	0
ENSG00000237172	B3GNT9	0
ENSG00000119547	ONECUT2	0
ENSG00000178919	FOXE1	0
ENSG00000147596	PRDM14	0
ENSG00000153266	FEZF2	0
ENSG00000181965	NEUROG1	0
ENSG00000112246	SIM1	0
ENSG00000131668	BARX1	0
ENSG00000113196	HAND1	0
ENSG00000112837	TBX18	0
ENSG00000217236	SP9	0
ENSG00000187140	FOXD3	0
ENSG00000141448	GATA6	0
ENSG00000164438	TLX3	0
ENSG00000183317	EPHA10	0
ENSG00000177468	OLIG3	0
ENSG00000143355	LHX9	0
ENSG00000203724	C1orf53	0
ENSG00000163508	EOMES	0
ENSG00000188816	HMX2	0
ENSG00000188620	HMX3	0
ENSG00000152192	POU4F1	0
ENSG00000112333	NR2E1	0
ENSG00000081087	OSTM1	0
ENSG00000171532	NEUROD2	0
ENSG00000170577	SIX2	0
ENSG00000142700	DMRTA2	0
ENSG00000163132	MSX1	0
ENSG00000106038	EVX1	0
ENSG00000134438	RAX	0
ENSG00000179477	ALOX12B	0
ENSG00000091010	POU4F3	0
ENSG00000120149	MSX2	0
ENSG00000125820	NKX2-2	0
ENSG00000215612	HMX1	0
ENSG00000256463	SALL3	0
ENSG00000148704	VAX1	0
ENSG00000108813	DLX4	0
ENSG00000136630	HLX	0
ENSG00000106852	LHX6	0
ENSG00000273706	LHX1	0
ENSG00000164736	SOX17	0
ENSG00000179348	GATA2	0
ENSG00000187821	HELT	0
ENSG00000125084	WNT1	0
ENSG00000169884	WNT10B	0
ENSG00000137273	FOXF2	0
ENSG00000205922	ONECUT3	0
ENSG00000180613	GSX2	0
ENSG00000198807	PAX9	0
ENSG00000089225	TBX5	0
ENSG00000139352	ASCL1	0
ENSG00000171759	PAH	0
ENSG00000180053	NKX2-6	0
ENSG00000137203	TFAP2A	0
ENSG00000128610	FEZF1	0
ENSG00000008197	TFAP2D	0
ENSG00000127152	BCL11B	0
ENSG00000126778	SIX1	0
ENSG00000122859	NEUROG3	0
ENSG00000105996	HOXA2	0
ENSG00000105991	HOXA1	0
ENSG00000159263	SIM2	0
ENSG00000215474	SKOR2	0
ENSG00000151615	POU4F2	0
ENSG00000163497	FEV	0
ENSG00000163499	CRYBA2	0
ENSG00000069011	PITX1	0
ENSG00000170370	EMX2	0
ENSG00000164651	SP8	0
ENSG00000129514	FOXA1	0
ENSG00000139865	TTC6	0
ENSG00000089116	LHX5	0
ENSG00000116035	VAX2	0
ENSG00000009709	PAX7	0
ENSG00000171540	OTP	0
ENSG00000164253	WDR41	0
ENSG00000125798	FOXA2	0
ENSG00000136944	LMX1B	0
ENSG00000139515	PDX1	0
ENSG00000109705	NKX3-2	0
ENSG00000204186	ZDBF2	0
ENSG00000119919	NKX2-3	0
ENSG00000105880	DLX5	0
ENSG00000006377	DLX6	0
ENSG00000125462	C1orf61	0
ENSG00000183072	NKX2-5	0
ENSG00000165588	OTX2	0
ENSG00000165556	CDX2	0
ENSG00000016082	ISL1	0
ENSG00000135903	PAX3	0
ENSG00000163081	CCDC140	0
ENSG00000143032	BARHL2	0
ENSG00000176165	FOXG1	0
ENSG00000106689	LHX2	0
ENSG00000138136	LBX1	0
ENSG00000107807	TLX1	0
ENSG00000115844	DLX2	0
ENSG00000144355	DLX1	0
ENSG00000103241	FOXF1	0
ENSG00000135925	WNT10A	0
ENSG00000136352	NKX2-1	0
ENSG00000229415	SFTA3	0
ENSG00000130675	MNX1	0
ENSG00000138083	SIX3	0
ENSG00000112238	PRDM13	0
ENSG00000008196	TFAP2B	0
ENSG00000164093	PITX2	0
ENSG00000107485	GATA3	0
ENSG00000092607	TBX15	0
ENSG00000052850	ALX4	0
ENSG00000135638	EMX1	0
ENSG00000164853	UNCX	0
ENSG00000186564	FOXD2	0
ENSG00000186790	FOXE3	0
ENSG00000106004	HOXA5	0
ENSG00000106006	HOXA6	0
ENSG00000197576	HOXA4	0
ENSG00000251493	FOXD1	0
ENSG00000159182	PRAC1	0
ENSG00000159184	HOXB13	0
ENSG00000229637	PRAC2	0
ENSG00000120093	HOXB3	0
ENSG00000173917	HOXB2	0
ENSG00000182742	HOXB4	0
ENSG00000164107	HAND2	0
ENSG00000075891	PAX2	0
ENSG00000005073	HOXA11	0
ENSG00000253293	HOXA10	0
ENSG00000078399	HOXA9	0
ENSG00000257184	AC004080.3	0
ENSG00000106031	HOXA13	0
ENSG00000205362	MT1A	0
ENSG00000169715	MT1E	0
ENSG00000205358	MT1H	0
ENSG00000169688	MT1B	0
ENSG00000198417	MT1F	0
ENSG00000125144	MT1G	0
ENSG00000205364	MT1M	0
ENSG00000128710	HOXD10	0
ENSG00000128713	HOXD11	0
ENSG00000174279	EVX2	0
ENSG00000128714	HOXD13	0
ENSG00000170178	HOXD12	0
ENSG00000123364	HOXC13	0
ENSG00000123388	HOXC11	0
ENSG00000123407	HOXC12	0
ENSG00000136574	GATA4	0
ENSG00000108511	HOXB6	0
ENSG00000120068	HOXB8	0
ENSG00000120075	HOXB5	0
ENSG00000260027	HOXB7	0
ENSG00000170689	HOXB9	0
ENSG00000008441	NFIX	0
ENSG00000128652	HOXD3	0
ENSG00000128709	HOXD9	0
ENSG00000170166	HOXD4	0
ENSG00000175879	HOXD8	0
ENSG00000128645	HOXD1	0
ENSG00000037965	HOXC8	0
ENSG00000197757	HOXC6	0
ENSG00000198353	HOXC4	0
ENSG00000180806	HOXC9	0
ENSG00000180818	HOXC10	0
ENSG00000172789	HOXC5	0
ENSG00000273049	AC012531.3	0
ENSG00000204851	PNMA8B	89
ENSG00000273238	TMEM271	131
ENSG00000120645	IQSEC3	207
ENSG00000261793	AL929554.1	224
ENSG00000286143	AC053503.7	348
ENSG00000132164	SLC6A11	464
ENSG00000185863	TMEM210	649
ENSG00000124140	SLC12A5	777
ENSG00000104903	LYL1	892
ENSG00000173264	GPR137	965
ENSG00000225950	NTF4	1082
ENSG00000270299	AL121758.1	1088
ENSG00000215397	SCRT2	1090
ENSG00000204060	FOXO6	1177
ENSG00000064687	ABCA7	1227
ENSG00000141194	OR4D1	1317
ENSG00000167011	NAT16	1442
ENSG00000226490	AC138647.1	1503
ENSG00000237988	OR2I1P	1561
ENSG00000037897	METTL1	1570
ENSG00000167748	KLK1	1604
ENSG00000172969	FRG2C	1750
ENSG00000130940	CASZ1	1779
ENSG00000161270	NPHS1	1888
